# Characterisation of Genetically-Derived Patient Clusters Highlights Genetic Heterogeneity of Inflammatory Bowel Disease

**DOI:** 10.64898/2026.10.05.754100

**Authors:** Fernando Vázquez López, Alex Z. Kadhim, Zachary Green, Iman Nazari, Guo Cheng, Louis J Cohen, Judy M Cho, Robert M. Beattie, Sarah Ennis, James J. Ashton

## Abstract

**Background and aims:** Inflammatory Bowel Disease (IBD) is a complex immune-mediated condition with a strong genetic contribution. Its genetics are highly complex, with inflammation, autoimmunity, and mucosal immunity pathways involved in its pathogenicity. GenePy is a gene-level disease burden metric. The integration of clinical and genetic data and the application of machine learning can aid patient stratification for personalised care.

**Methods:** Lists of consensus IBD pathway genes were curated. GenePy scores were computed from whole exome sequencing data. A K-Means algorithm was optimised using clustering quality and stability metrics on the GenePy scores of genes in each IBD pathway, and the results replicated in three independent IBD cohorts (SPARC IBD, MSCCR, and Southampton IBD). Chi-square tests assessed the association between cluster assignment and phenotypic features, and were multiple test corrected via Benjamini-Hochberg FDR.

**Results:** A strong association was replicated for NOD signalling genes driving IBD subtype, Crohn’s disease behaviour, and IBD surgery across all cohorts, as well as granuloma in Southampton IBD. This was mainly driven by *NOD2*. Similar genetic clustering patterns were observed across all cohorts, with additional phenotypic enrichment in clusters driven by *NLRP1* (surgery in MSCCR IBD), and nominally significant enrichment for disease behaviour linked to *BIRC2* (B2 in Southampton IBD and B2B3 in SPARC IBD).

**Conclusions:** This analysis identified a common genetic architecture across NOD signalling genes across IBD cohorts, replicated a signal for *NOD2* as a monogenic disease driver with a strong phenotypic enrichment, and identified other putative genetic drivers of IBD, such as *NLRP1*.
