## Supplementary Tables for "Characterisation of Genetically-Derived Patient Clusters Highlights Genetic Heterogeneity of Inflammatory Bowel Disease"

### Sheet: Supp. Table 1
		Southampton IBD				SPARC IBD				MSCCR
		All IBD	CD	UC	IBDU	All IBD	CD	UC	IBDU	All IBD	CD	UC	IBDU
Gender	Male	883	560	290	33	1286	822	436	28	564	331	227	6
	Female	841	484	319	38	1570	1078	470	22	474	255	214	5
Genetic ancestry (Somalier)	AFR	21	13	7	1	180	116	59	5	53	35	18	0
	AMR	15	10	4	1	70	52	16	2	61	36	24	1
	EAS	11	6	4	1	19	15	3	1	9	5	4	0
	EUR	1608	978	567	63	2545	1695	809	41	891	502	379	9
	SAS	69	37	27	5	42	22	19	1	24	7	16	1
Genetic ancestry (gnomAD)	AFR	23	16	6	1	150	118	29	3	40	23	17	0
	ASJ	1	0	1	0	0	0	0	0	0	0	0	0
	EAS	2	1	1	0	0	0	0	0	0	0	0	0
	AMR	0	0	0	0	32	14	16	2	24	12	12	0
	MID	1	1	0	0	1	1	0	0	0	0	0	0
	NFE	693	403	261	29	892	581	292	19	146	81	64	1
	SAS	59	32	24	3	32	14	17	1	21	7	13	1
	OTH	945	591	316	38	1749	1172	552	25	807	463	335	9
Median age at diagnosis (range)		18.59 (0-89)	17.75 (1-85)	22.06 (2-89)	15.86 (0-67)	25 (1-81)	24 (1-79)	28 (1-81)	27 (12-67)	25 (2-75)	24 (2-72)	26 (6-75)	39 (13-65)
Total		1724	1044	609	71	2856	1900	906	50	1038	586	441	11
Supplementary Table 1. Demographic characteristics of IBD cohorts included in the analysis. 37 patients in SPARC IBD did not have an age at diagnosis available. 3 patients in the Southampton IBD cohort did not have an age at diagnosis available. 7 patients in the Southampton IBD did not have a CD/UC/IBDU diagnosis. Genetic ancestry was predicted using somalier and gnomAD PCA loadings. AFR: Africa…

### Sheet: Supp. Table 2
Cohort	All IBD patients	Missing IBD subtype	Missing age at IBD diagnosis	Missing Crohn's Disease behaviour	Missing IBD surgery status	Missing granuloma status
Southampton IBD	1724	7	3	155	0	171
SPARC IBD	2856	0	37	306	973	-
MSCCR	1038	0	0	11	0	-
Supplementary Table 2. Clinical data availability for IBD cohorts included in the analysis. Granuloma status could not be only ascertained for patients in the Southampton IBD cohort.

### Sheet: Supp. Table 3
GenePy features	Cohort	Number of samples	Length of local maximum window	Prominence threshold	Best k	Median TOPSIS	Prominence of median	TOPSIS median absolute deviation	TOPSIS median - median absolute deviation	Max cluster size	χ2 IBD subtype p-value	χ2 CD behaviour p-value	χ2 IBD surgery p-value
17 TNF signalling genes	MSCCR IBD	1038	2	0.01	13	0.742144	0.0197771	0.0715985	0.670546	532	0.889199	0.396464	0.180153
17 TNF signalling genes	Southampton IBD	1724	2	0.01	19	0.70339	0.0175229	0.0431644	0.660226	797	0.519331	0.0216115	0.795258
17 TNF signalling genes	SPARC IBD	2856	2	0.01	17	0.629521	0.0103672	0.0322922	0.597229	918	0.329521	0.216485	0.334962
23 autophagy genes	MSCCR IBD	1038	2	0.01	4	0.442619	0.0859644	0.0856862	0.356933	828	0.473718	0.208693	0.471008
23 autophagy genes	Southampton IBD	1724	2	0.01	13	0.665962	0.011913	0.0818556	0.584106	846	0.0946947	0.137405	0.198463
23 autophagy genes	SPARC IBD	2856	1	0.01	8	0.481787	0.0199703	0.0843203	0.397466	1973	0.228993	0.547007	0.061677
30 tight junction genes	MSCCR IBD	1038	2	0.01	14	0.497629	0.0170575	0.0719484	0.42568	270	0.872708	0.69543	0.862096
30 tight junction genes	Southampton IBD	1724	2	0.01	46	0.70219	0.0102831	0.0950508	0.607139	169	0.724262	0.726857	0.0587635
30 tight junction genes	SPARC IBD	2856	2	0.01	9	0.506964	0.024521	0.105496	0.401468	1046	0.706256	0.892606	0.198496
33 O-glycosylation of mucins genes	MSCCR IBD	1038	2	0.01	26	0.783064	0.0137257	0.0619432	0.721121	305	0.566467	0.218597	0.823929
33 O-glycosylation of mucins genes	Southampton IBD	1724	2	0.01	36	0.791736	0.0121788	0.0741896	0.717546	326	0.759516	0.640257	0.428025
33 O-glycosylation of mucins genes	SPARC IBD	2856	2	0.01	22	0.515234	0.0112196	0.117416	0.397818	1608	0.611482	0.444706	0.542531
4 IL-23 signalling genes	MSCCR IBD	1038	1	0.001	44	0.999232	0.00192852	0.000669324	0.998563	678	0.0111212	0.672916	0.833408
4 IL-23 signalling genes	Southampton IBD	1724	1	0.001	20	0.949141	0.00106009	0.00795334	0.941187	1112	0.917408	0.134973	0.0452095
4 IL-23 signalling genes	SPARC IBD	2856	-	-	50	0.999467	-	0.000524	-	1803	0.307019	0.0122114	0.217213
5 inflammasome genes	MSCCR IBD	1038	2	-	18	0.999015	0.000941422	0.000781195	0.998234	904	0.197574	0.233467	0.0110473
5 inflammasome genes	Southampton IBD	1724	2	-	19	0.999665	0.000295737	0.000212	0.99815	1630	0.230199	0.632967	0.714042
5 inflammasome genes	SPARC IBD	2856	2	-	33	0.999036	0.000543405	0.000885985	0.999453	2582	0.060999	0.621942	0.514444
9 NADPH oxidases genes	MSCCR IBD	1038	1	0.001	32	0.943504	0.00137316	0.0217946	0.92171	155	0.550508	0.797691	0.338874
9 NADPH oxidases genes	Southampton IBD	1724	2	0.01	22	0.796856	0.0103249	0.0528476	0.744009	581	0.968435	0.461753	0.662824
9 NADPH oxidases genes	SPARC IBD	2856	2	0.01	6	0.73422	0.0127486	0.0464458	0.687774	1384	0.321149	0.406507	0.954189
Supplementary Table 3. Optimal k selected from a TOPSIS-based optimisation approach for a K-Means algorithm on the GenePy scores of consensus IBD signalling genes in three IBD cohorts. χ2 tests were implemented to assess the association between cluster assignment and enrichment of clinical outcomes. A range of k (number of clusters) 2-50 was investigated. The final TOPSIS score was computed as th…

### Sheet: Supp. Table 4
GenePy features	Cohort	Number of samples	Length of local maximum window	Prominence threshold	Best k	Median TOPSIS	Prominence of median	TOPSIS median absolute deviation	TOPSIS median - median absolute deviation
8 NOD signalling genes	SPARC IBD	2856	2	0.01	22	0.795722	0.0148898	0.0533561	0.742366
8 NOD signalling genes	MSCCR IBD	1038	2	0.01	8	0.826062	0.0283992	0.0631717	0.76289
8 NOD signalling genes	Southampton IBD	1724	2	0.01	13	0.716846	0.0236236	0.0353819	0.681464
Supplementary Table 4. Optimal k selected from a TOPSIS-based optimisation approach for a K-Means algorithm on the GenePy scores of 8 NOD signalling genes in three IBD cohorts. A range of k (number of clusters) 2-50 was investigated. The final TOPSIS score was computed as the TOPSIS median across 100 iterations minus the TOPSIS median absolute deviation across the same iterations. SPARC: Study of…
